# Imaging the extracellular matrix in live tissues and organisms with a glycan-binding fluorophore

**DOI:** 10.1101/2024.05.09.593460

**Authors:** Antonio Fiore, Guoqiang Yu, Jason J. Northey, Ronak Patel, Thomas A. Ravenscroft, Richard Ikegami, Wiert Kolkman, Pratik Kumar, Jonathan B. Grimm, Tanya L. Dilan, Virginia M.S. Ruetten, Misha B. Ahrens, Hari Shroff, Luke D. Lavis, Shaohe Wang, Valerie M. Weaver, Kayvon Pedram

**Affiliations:** Janelia Research Campus, Howard Hughes Medical Institute (HHMI), Ashburn, VA, USA; Center for Bioengineering and Tissue Regeneration, Department of Surgery, University of California, San Francisco (UCSF), San Francisco, CA, USA

## Abstract

All multicellular systems produce and dynamically regulate extracellular matrices (ECM) that play important roles in both biochemical and mechanical signaling. Though the spatial arrangement of these extracellular assemblies is critical to their biological functions, visualization of ECM structure is challenging, in part because the biomolecules that compose the ECM are difficult to fluorescently label individually and collectively. Here, we present a cell-impermeable small molecule fluorophore, termed Rhobo6, that turns on and red shifts upon reversible binding to glycans. Given that most ECM components are densely glycosylated, the dye enables wash-free visualization of ECM, in systems ranging from *in vitro* substrates to *in vivo* mouse mammary tumors. Relative to existing techniques, Rhobo6 provides a broad substrate profile, superior tissue penetration, nonperturbative labeling, and negligible photobleaching. This work establishes a straightforward method for imaging the distribution of ECM in live tissues and organisms, lowering barriers for investigation of extracellular biology.
