## Supplementary Table 1 for "Imaging the extracellular matrix in live tissues and organisms with a glycan-binding fluorophore"

### Sheet: Sheet1
	Supplementary Table 1. Microscopy methods, imaging parameters and image processing workflow for all microscopy data presented in the manuscript.
	Image reference				Imaging parameters																	Image processing (¹)				Notes
	Fig	Panel	Label	Content	Technique	Microscope		Objective lens	Pixel	z-step	z-range	Detector	Gain	Pinhole	tdwell	Avg	Light	λEX	plaser	plaser (²)	filterEM	Depth/bleach	Gamma	Denoise (³)	Deconvolution
						Maker	Platform		size (nm)	(µm)	(µm)			(AU)	(µs)		source	(nm)	(%)	(µW)	(nm)	correct
	2	a	Rhobo6	ECM substrates	LSC	Zeiss	LSM800	C-APOCHROMAT 40x/1.2 W KORR	91	-	-	GaAsP-PMT	600 V	0.98	0.6	2	Diode	561	2-5	35-87.5	554-643	-	1	No	No
		c-d	Rhobo6	Spectral imaging on collagen I gel	LSC (excitation scan)	Leica	Stellaris8	HC PL APO CS2 63x/1.40 OIL	30	-	-	HyD X	10	1	0.425	1	WLL 85%	500-566	7	12.6	575-630	-	1	No	No	Excitation scan, 2 nm step
		e	Rhobo6 1 µM	Collagen-I binding	LSC	Zeiss	LSM800	EC PLAN-NEOFLUAR 40x/1.30 OIL	156	-	-	GaAsP-PMT	680 V	0.97	2.06	1	Diode	561	1.5	26	554-643	No	1	No	No	3 h timecourse at 1 frame per minute
			Rhobo6 5 µM									GaAsP-PMT	650 V	0.97	1.03	1	Diode	561	1.5	26	575-630
			Rhobo6 25 µM									GaAsP-PMT	600 V	0.97	0.52	1	Diode	561	0.5	8.7	575-630
			Rhobo6 50 µM									GaAsP-PMT	600 V	0.97	0.76	1	Diode	561	0.4	7	554-643
		g	1 - GFP	MCF10A-muc1-GFP +/- mucinase	LSC	Zeiss	LSM800	C-APOCHROMAT 40x/1.2 W KORR	130	-	-	GaAsP-PMT	505 V	0.98	1.03	2	Diode	488	0.1	1.9	410-546	-	1	No	No
			2 - Rhobo6									GaAsP-PMT	635 V	1.04			Diode	561	5	87.5	580-650
		h	Rhobo6	FLIM on MCF10A-muc1-GFP	FLIM	Abberior	FacilityLine	UPLXAPO 60X OIL	80	-	-	APD	-	0.71	15	5	Diode	561	30	2	573-683	-	1	No	No	FLIM measured with 250 bins at 100ps
	3	c	1 - 6-CarboxyRhod 110	Embryonic salivary gland, Rhobo vs 6-CarboxyRhodamine110	LSC	Zeiss	LSM800	PLAN-APOCHROMAT 63x/1.4 OIL	50	-	-	GaAsP-PMT	500 V	1	0.52	4	Diode	488	0.5	6	400-515	-	1	Yes	No
			2 - Rhobo6									GaAsP-PMT	650 V				Diode	561	5	50	575-700
		d	1 - CNA35-GFP	Embryonic salivary gland, Rhobo vs ECM protein labels	LSC	Zeiss	LSM800	PLAN-APOCHROMAT 10x/0.45	624	4.08	36.7-73.4	GaAsP-PMT	505 V	0.98	4.12	2	Diode	488	0.1	3.6	410-546	-	1	Yes	No
			2 - Rhobo6									GaAsP-PMT	575-635 V	1	1.03-4.12	2-4	Diode	561	4-5	120-151	580-700
			3 - Atto647N antibodies									GaAsP-PMT	650 V	0.95	1.03	4	Diode	640	2.5-5	50-100	650-700
		e	1 - Hoechst	Adult mouse pancreatic tissue, ECM and nuclear label	LSC	Leica	SP8	HC PL APO 86x/1.20 WATER	104	0.75	23.25	HyD	150	1	0.7625	2	Diode	405	2	3.8	410-480	No	1	Yes	No	Max intensity projection
			2 - Rhobo6									HyD	130	1	0.7625	2	WLL 70%	557	2	1.6	575-610
		f	1 - Anti-col1-Atto647N	Adult mouse pancreatic tissue, Rhobo6 vs anti-col1 antibody	LSC	Leica	SP8	HC PL APO 86x/1.20 WATER	48	0.27	100.1	HyD	169.6	1	0.35	3	WLL 70%	646	19	11	660-780	No	1	No	No	3D render realized in Leica LasX software
			2 - Rhobo6									HyD	127.6	1	0.35	3		560	5.6	3.5	575-610
	4	b-c	Rhobo6	2-photon images of ECM in various mouse tissues	2P	Leica	Stellaris8	HC PL IRAPO 40x/1.10 WATER	142	-	-	HyD NDD	10	1	0.3	4	X3+	800	0.7-1.7	2.9-6.2 ·103	575-630	-	0.7	No	No	Average power reported for ~120 fs pulse at 80 MHz rate
		d	Rhobo6	3D volumes of ECM labeled in mouse tissue	2P	Leica	Stellaris8	HC PL IRAPO 40x/1.10 WATER	71	0.3	50.4-51.3	HyD NDD	10	1	0.6	4	X3+	800	1.6-3	6-11.3 ·103	575-630	Yes*	0.7-1	Yes	3D R-L	(*) Brain blood vessel was not depth corrected. Average power reported for ~120 fs pulse at 80 MHz rate
	5	b-c	Rhobo6	Intravital imaging of ECM in wild type and tumor bearing mice	2P	Nikon	A1R MP	APO LWD 25x 1.10W DIC N2	500	2-5	22-90	NDD	100-150 V	Fully open	7.6-15.4	1	MaiTai	800	15-18	-	550-600	No	0.5-1	Yes	No
	Extended Data
	ED1	a	Rhobo	Rhobo vs Rhobo6 cell permeability	LSC	Zeiss	LSM800	C-APOCHROMAT 40x/1.2 W KORR	109	-	-	GaAsP-PMT	525 V	1.26	0.87	2	Diode	488	1.5	30	400-575	No	1	No	No
		a	Rhobo6
	ED2	a	Rhobo6	Glycan array	LSC	Leica	Stellaris8	HC PLAN APO 10x/0.40	2270	-	-	HyD X	150	1	7.69	4	WLL 100%	561	5	5	575-650	-	1	No	No
	ED3	a	Rhobo6	ECM substrated treated with sodium periodate/chondroitinase	LSC	Zeiss	LSM800	C-APOCHROMAT 40x/1.2 W KORR	91	-	-	GaAsP-PMT	600 V	0.98	0.6	2	Diode	561	2-5	35-87.5	554-643	-	1	No	No
		b-c	Rhobo6	Bleach test on aggrecan coating	LSC	Zeiss	LSM800	EC PLAN-NEOFLUAR 40x/1.30 OIL	624	-	-	GaAsP-PMT	550 V	0.97	1.52	1	Diode	561	2.5	37	575-630	No	1	No	No
		d	1 - GFP	Buffer and fixation effect on Rhobo6 labeling	LSC	Zeiss	LSM800	C-APOCHROMAT 40x/1.2 W KORR	130	-	-	GaAsP-PMT	505 V	0.98	4.12	2	Diode	488	0.1	1.9	410-546	-	1	No	No
			2 - Rhobo6									GaAsP-PMT	635 V	1.04	4.12	2	Diode	561	5	87.5	580-650
			2 - Rhobo6 (low power)									GaAsP-PMT	575 V	1.04	4.12	2	Diode	561	1	17.5	580-650
	ED4	a	-	Salivary gland viability	Phase contrast	Echo	Revolve	10x PLAN FLUORITE 0.3NA	504	-	-	CMOS cam	-	-	-	1	-	-	-	-	n.a.	-	1	No	-
		b-c	Rhobo6	Raw vs denoised image	LSC	Zeiss	LSM800	PLAN-APOCHROMAT 63x/1.4 OIL	50	-	-	GaAsP-PMT	650 V	1	0.52	4	Diode	561	5	50	575-700	-	1	Yes (*)	No	(*) Both denoised and original images are shown.
		d-e	1 - Hoechst	Rhobo vs Rhobo6, colocalization with Hoechst and NucSpot650 and reversibility	LSC	Zeiss	LSM800	PLAN-APOCHROMAT 20x/0.8	106	1	37-75	GaAsP-PMT	650 V	1	0.35	2	Diode	405	1	12	410-492	-	1	No	No
			2 - NucSpot650									GaAsP-PMT	550 V				Diode	640	3	57.5	656-700
			3 - Rhobo OR									GaAsP-PMT	550 V	0.97			Diode	561	3.5	103	492-630
			3 - Rhobo6
		f-h	1 - Rhobo6 confocal	STED on adult pancreatic tissue	LSC	Leica	SP8	HC PL APO 86x/1.20 WATER	34	-	-	HyD	200	1	0.41	3	WLL 70%	561	2.5	1.8	575-630	No	1	Yes	No
			2 - Rhobo6 STED		STED							HyD	200	1	0.41	8	WLL 70%	561	25	15	575-640	No	1	Yes	No
																	CW 660	660	100	48 ·103
	ED5	a	Rhobo6	Fly brain, full organ volume	LSC	Leica	Stellaris8	HC PL IRAPO 40x/1.10 WATER	95	1	88	HyD X	35	1	0.25	2	WLL 85%	561	10	18.1	575-630	Yes	1	Yes	3D R-L
		b	1 - Neuron-GFP	Fly brain Rhobo6 colocalized with neuron-expressed GFP	LSC	Leica	Stellaris8	HC PL IRAPO 40x/1.10 WATER	95	1	84	HyD X	70	1	0.25	2	WLL 85%	488	5	4.3	495-525	Yes	1	Yes	3D R-L	Mean intensity projection
			2 - Rhobo6		LSC							HyD X	35	1	0.25	2	WLL 85%	561	10	18.1	575-630		0.7
		c	Rhobo6 vs control	Worm - full animal	LSC	Zeiss	LSM800	C-APOCHROMAT 40x/1.2 W KORR	96	-	-	GaAsP-PMT	685 V	1.05	0.76	2	Diode	561	5	87.5	575-700	-	1	No	No
		d	1 - Nid-1-mNeonGreen	Worm - oviduct region	LSC	Zeiss	LSM800	C-APOCHROMAT 40x/1.2 W KORR	77-96	0.51	10.2-16.83	GaAsP-PMT	675 V	1.24	4.45-5.49	2	Diode	488	1.5	30	400-525	No	1	Yes	No	Max intensity projection
			2 - Rhobo6									GaAsP-PMT	685 V	1.05			Diode	561	5	87.5	575-700
		e	Rhobo6	Zebrafish wound healing timelapse	Spinning disk confocal	Nikon	CSW-1	PLAN APO λ 20x/0.75	330	4	148	Orca Fusion	-	50 µM (disk)	1.84 · 105	1	Diode	561	4	170	565 LP	No	1	No	No	Dwell time refers to camera exposure time. Acquisition was a time course with 5 min temporal resolution. Max intensity projection of z-stack is shown.
		f	Rhobo6	Arabidopsis thaliana root	LSC	Zeiss	LSM800	C-APOCHROMAT 40x/1.2 W KORR	130	1	72	GaAsP-PMT	575 V	1.03	0.38	2	Diode	561	10	169	575-700		1	No	No
	ED6	a-c	1 - SHG	Low light dosage, Rhobo6 vs SHG vs TPEF	SHG	Leica	Stellaris8	HC PL IRAPO 40x/1.10 WATER	142	-	-	HyD NDD	10	Fully open	0.3	3	X3+	800	0.5-1.5	1.9-5.7 ·103	390-410	-	1	No	No
			2 - Rhobo6		2P																575-630
			3 - 2p Autofluorescence		2P (autofluorescence)																490-540
		a-c	1 - SHG	High light dosage, Rhobo6 vs SHG vs TPEF	SHG								400	Fully open	1.0375	4	X3+	800	5	19 ·103	390-410	-	1	No	No
			2 - 2p Autofluorescence		2P (autofluorescence)																490-540
	ED7	-	1 - DAPI	Immunostaining of mammary gland from wild type and tumor bearing mice	Spinning disk confocal	Nikon	CSW-1	PLAN APO λ 20x/0.75	320	0.9	2.7-10.8	Orca Fusion	-	50 µM (disk)	4 · 105	1	Diode	405	-	-	417-477	No	1	No	No	Dwell time refers to camera exposure time
			2 - CNA35-GFP												3 · 105	1	Diode	488			500-550
			3 - Phalloidin red												4-6 · 105	1	Diode	640			647 LP
	Legend		Technique / Instrument		Acronym			Note:
			Laser Scanning Confocal Microscopy		LSC			1. Unless noted otherwise, image processing was performed in Fiji/ImageJ (National Institute of Health, USA).
			Fluorescence Lifetime Microscopy		FLIM			2. Laser power was measured at sample plane with a power meter (PM400, Thorlabs) paired with a photodiode sensor (S121C, Thorlabs)
			Stimulated Emission Depletion Microscopy		STED			3. Denoising was performed with Nikon NIS Elements AI denoise software
			Two-Photon Excitation Fluorescence Microscopy		2P
			Second Harmonic Generation Microscopy		SHG
			Richardson-Lucy deconvolution algorithm		R-L
			White light laser set at X% of its max power		WLL X%
			SpectraPhysics Insight X3+ femtosecond laser		X3+
			SpectraPhysics MaiTai DeepSee femtosecond laser		MaiTai
			STED depletion continous wave laser 660nm		CW 660
			Photomultiplier tube		PMT
			Avalanche Photodiode		APD
			Non-descanned detector		NDD
